# The long non-coding RNA *H19* drives the proliferation of diffuse intrinsic pontine glioma with H3K27 mutation

**DOI:** 10.1101/2021.07.19.452516

**Authors:** David Roig-Carles, Holly Jackson, Katie Loveson, Alan Mackay, Rebecca Mather, Ella Waters, Massimiliano Manzo, Ilaria Alborelli, Jon Golding, Chris Jones, Helen L. Fillmore, Francesco Crea

## Abstract

Diffuse intrinsic pontine glioma (DIPG) is an incurable paediatric malignancy. Identifying molecular drivers of DIPG progression is of utmost importance. Long non-coding RNAs (lncRNAs) represent a large family of disease- and tissue-specific transcripts, whose functions have not been yet elucidated in DIPG. Here, we study the oncogenic role of the development-associated *H19* lncRNA in DIPG. Bioinformatic analyses of clinical datasets were used to measure the expression of *H19* lncRNA in paediatric high-grade gliomas (pedHGG). Expression and sub-cellular location of *H19* lncRNA was validated in DIPG cell lines. Locked nucleic acid antisense oligonucleotides were designed to test the function of *H19* in DIPG cells. We found that *H19* expression was higher in DIPG vs normal brain tissue and other pedHGGs. *H19* knockdown resulted in decreased cell proliferation and survival in DIPG cells. Mechanistically, *H19* buffers *let-7* microRNAs, resulting in up-regulation of oncogenic let-7 target (e.g *SULF2*, *OSMR*). *H19* is the first functionally characterized lncRNA in DIPG and a promising therapeutic candidate to treat this incurable cancer.
