## Supplementary material for "The long non-coding RNA *H19* drives the proliferation of diffuse intrinsic pontine glioma with H3K27 mutation": Supplementary Table 2 (1).xlsx

### Sheet: NC_LNA_TXome_deseq_sigLFC_0.58 
gene	baseMean	log2FoldChange	lfcSE	svalue
H19	1217.17	-4.40603	0.569806	6.19955e-13
LYVE1	17.1803	-4.1289	0.801204	4.5541e-07
GRIN2A	13.5418	-3.73783	0.844302	1.25617e-05
DAPL1	15.3161	-3.60692	0.803189	1.12594e-05
BEND6	11.971	-3.49649	0.870782	5.28171e-05
KCNMB2	11.0767	-3.36486	0.923576	0.000172773
ECM2	85.9981	-3.27224	0.351158	7.17905e-16
KCNJ6	26.6145	-3.2404	0.542733	5.76e-08
DCLK1	240.385	-3.14136	0.191057	1.22814e-42
SYNPO2	36.6163	-3.09916	0.437707	3.65964e-10
KIAA1199	827.11	-2.95685	0.16466	7.43216e-49
PPM1H	33.2647	-2.89526	0.450507	1.51282e-08
LTF	32.5206	-2.73736	0.469054	2.18656e-07
FNDC1	20.7231	-2.67802	0.549887	9.24312e-06
ARHGAP28	38.4502	-2.64685	0.403644	1.62817e-08
ZC3H12B	77.3668	-2.58466	0.310578	2.94351e-12
SFRP2	159.221	-2.52954	0.227902	3.5655e-19
GNG7	11.4146	-2.5169	0.747855	0.000700901
LRRC32	401.927	-2.51327	0.196925	2.24729e-24
CHRNA6	360.428	-2.50855	0.546371	2.78553e-05
SULF2	130.262	-2.50685	0.494068	6.53301e-06
SLIT3	30.1354	-2.49735	0.49836	7.79328e-06
DEPTOR	588.02	-2.48138	0.138725	2.12165e-44
GLT8D2	50.2791	-2.48015	0.339618	9.68803e-10
LGR5	178.53	-2.46272	0.227655	3.32844e-18
UST	84.4159	-2.45934	0.292472	3.98006e-12
MRVI1	288.557	-2.45289	0.19166	4.57174e-24
LRP5	633.257	-2.43685	0.149418	3.87757e-37
SMAD6	45.8827	-2.39146	0.371042	6.27882e-08
LMOD1	211.345	-2.38922	0.203732	1.83341e-20
LMF1	30.9687	-2.37151	0.467878	8.55561e-06
PRKG1	28.6534	-2.37091	0.450132	4.94017e-06
ANGPT1	126.802	-2.34643	0.278189	7.82698e-12
MATN2	88.6013	-2.32538	0.283081	3.07434e-11
GPC6	21.3448	-2.308	0.529551	7.89611e-05
PLCB1	165.478	-2.26574	0.195299	1.21844e-19
LOC283174	32.161	-2.25886	0.416674	4.04526e-06
SARM1	15.049	-2.22659	0.631921	0.000669043
CABLES1	109	-2.20607	0.260009	2.13095e-11
ODF2L	34.5436	-2.20213	0.394823	2.12141e-06
SLC10A7	42.3028	-2.18545	0.361805	4.42783e-07
SLC2A1-AS1	27.0507	-2.1797	0.44775	2.44687e-05
LPPR4	132.677	-2.16532	0.249827	8.68444e-12
STARD10	92.1812	-2.15615	0.251319	1.85956e-11
EXOC6B	515.05	-2.14959	0.162272	1.39979e-23
AFF3	679.17	-2.14529	0.158033	6.89451e-25
RPS6KA2	512.235	-2.14359	0.181476	2.09914e-19
C7orf69	117.371	-2.13168	0.225914	1.76455e-13
RHOBTB1	246.264	-2.12686	0.187678	5.0959e-18
STARD9	53.0286	-2.12614	0.327716	1.26663e-07
SFRP4	54.3856	-2.12316	0.318117	7.57688e-08
BACH2	14.6588	-2.11989	0.616346	0.00090868
FBXL7	190.056	-2.10908	0.205393	3.07044e-15
MGMT	192.399	-2.09773	0.215713	8.94924e-14
PTPRG	251.576	-2.09662	0.178959	1.04437e-18
RECK	60.3368	-2.08426	0.302789	3.75478e-08
CACNA1H	143.103	-2.07406	0.237248	1.38068e-11
NOTCH3	1033.55	-2.06859	0.287889	1.19599e-08
ACTA2	15900.4	-2.0612	0.142334	5.58207e-27
NREP	5251.95	-2.05621	0.260878	7.12781e-10
EFEMP1	405.176	-2.05053	0.204546	2.60265e-14
RUNX2	255.555	-2.04741	0.19738	4.45534e-15
ANKS1B	20.7576	-2.04514	0.507946	0.000278534
TENM3	749.347	-2.03381	0.170198	5.12679e-19
PRKCA	453.946	-2.02419	0.185972	3.6184e-16
EDNRA	354.01	-2.02096	0.194792	5.35764e-15
DAAM2	202.493	-2.00184	0.177801	4.15105e-17
ARNT2	931.463	-2.00039	0.13188	9.5042e-29
MAP6	39.9695	-1.98824	0.371964	1.03308e-05
EYA4	31.3268	-1.98665	0.412268	4.22421e-05
GAS1	23.6468	-1.96398	0.495868	0.000368349
NXPH3	28.8026	-1.96086	0.428235	8.83147e-05
EBF1	305.661	-1.95893	0.182187	1.7536e-15
RAB6B	37.95	-1.94953	0.36552	1.22633e-05
IGSF9B	78.2353	-1.93775	0.26357	1.35098e-08
KBTBD3	20.6153	-1.93403	0.511422	0.000564402
RABL2B	18.6831	-1.93347	0.530496	0.00079524
MTMR11	95.7585	-1.93063	0.249566	2.34199e-09
PHACTR2	216.366	-1.9224	0.210387	5.30728e-12
ZNF704	224.392	-1.91037	0.18508	2.97163e-14
DUSP19	21.8211	-1.90967	0.527033	0.000859172
CENPC1	57.1331	-1.89895	0.309978	1.08281e-06
VPS13B	108.014	-1.8979	0.253153	8.77942e-09
PLCE1	218.701	-1.89689	0.187405	1.00105e-13
KIT	256.96	-1.89545	0.196	7.06624e-13
COL3A1	124.096	-1.8941	0.271862	8.00198e-08
IL20RA	30.6941	-1.89097	0.405798	8.60633e-05
SLC35A1	69.7193	-1.88055	0.29964	7.33658e-07
PRUNE2	421.382	-1.87825	0.199734	2.05907e-12
BPTF	310.297	-1.87439	0.158108	7.84201e-18
CRISPLD2	107.974	-1.87334	0.24316	4.28232e-09
FOXN3	96.1301	-1.85767	0.246808	1.148e-08
DFNB31	33.0196	-1.85278	0.421477	0.000170018
PAPPA	231.998	-1.85272	0.200167	6.13385e-12
DMD	58.9926	-1.84341	0.307179	2.03355e-06
ADD1	996.45	-1.83868	0.129486	8.27759e-24
CAND1	380.909	-1.82403	0.339587	1.65653e-05
PDE5A	651.888	-1.81792	0.31907	6.8975e-06
COLEC12	37.272	-1.80975	0.425667	0.000270754
NPR3	764.908	-1.80264	0.139304	4.11869e-20
NCAM1	50.2575	-1.79749	0.330418	1.54335e-05
RFTN1	1590.83	-1.79398	0.113133	2.32011e-28
AIG1	292.477	-1.78248	0.179204	7.92491e-13
ARL4C	593.087	-1.77338	0.134252	9.07462e-21
MYOCD	257.44	-1.77087	0.167707	4.88443e-14
PALMD	666.095	-1.76624	0.152417	2.96931e-16
TBL1X	142.395	-1.76577	0.198759	7.78643e-11
PTPRM	274.945	-1.76366	0.20575	3.90476e-10
CEP70	69.0515	-1.76291	0.289909	2.7573e-06
PIR	60.1839	-1.75663	0.291549	3.88423e-06
PARD3B	89.2718	-1.75519	0.243023	7.78897e-08
ITGA1	259.649	-1.74863	0.198763	1.37008e-10
KDM2B	201.687	-1.7297	0.182652	1.49212e-11
FBXL5	949.151	-1.72758	0.147236	2.38945e-16
TERF1	139.551	-1.72741	0.221189	1.01033e-08
KIAA0247	156.087	-1.72418	0.202301	7.53247e-10
HDAC9	62.6331	-1.71892	0.281649	3.67553e-06
DIP2C	97.995	-1.70783	0.237079	1.02956e-07
LHFP	187.586	-1.70521	0.184345	3.76038e-11
ANKH	394.842	-1.70022	0.146973	1.03614e-15
TENM2	680.473	-1.69637	0.17254	2.48128e-12
SGCD	179.481	-1.6955	0.204636	1.33299e-09
MYOF	1315.3	-1.69066	0.105563	1.49956e-27
SEMA5A	447.591	-1.68284	0.158748	1.43815e-13
CHD6	177.126	-1.68196	0.190911	3.41539e-10
CDH8	170.255	-1.67963	0.193246	4.81589e-10
C11orf49	347.862	-1.67684	0.167598	1.7093e-12
MCC	126.934	-1.66923	0.213443	1.69428e-08
SIRT2	224.775	-1.66386	0.189282	4.46293e-10
CABIN1	652.35	-1.66369	0.136047	5.65282e-17
IFT140	90.4505	-1.66097	0.245521	5.62807e-07
ZNF827	243.425	-1.66046	0.182294	8.78971e-11
SMYD3	109.698	-1.66023	0.21786	4.35702e-08
FAM20C	264.747	-1.65887	0.173895	2.83714e-11
UPF3A	137.279	-1.65745	0.213115	2.49056e-08
RRAS2	553.6	-1.65717	0.18205	9.84564e-11
LYRM5	32.4656	-1.65708	0.398775	0.000497252
BHLHE41	158.484	-1.65581	0.221137	7.00504e-08
UBE2V1	50.4161	-1.64888	0.320775	5.82332e-05
SDC3	202.903	-1.64729	0.204154	7.57887e-09
DAPK1	362.602	-1.63989	0.150467	7.93752e-14
NAALADL2	38.2843	-1.63929	0.372819	0.000307479
ARHGAP35	855.35	-1.63176	0.136957	5.82856e-16
ARID5B	762.62	-1.6312	0.148345	6.96643e-14
TNS3	601.573	-1.63105	0.148203	6.25412e-14
LPP	524.874	-1.62916	0.155889	5.33605e-13
C20orf194	88.6591	-1.61792	0.24385	1.05769e-06
LEPR	78.1997	-1.61374	0.252778	2.61655e-06
CNKSR3	35.2543	-1.61322	0.377713	0.000443792
TAF1	200.396	-1.61064	0.233467	5.08288e-07
LOC152742	32.8764	-1.60803	0.394166	0.000661212
MAP4K2	56.6151	-1.6057	0.290073	2.69596e-05
RBMS3	427.023	-1.60531	0.191807	3.81186e-09
XRCC5	2072.68	-1.60403	0.346619	0.000217937
LDB2	133.071	-1.60006	0.224716	2.95062e-07
MAP4	1214.1	-1.59918	0.138267	6.44309e-15
C2CD3	258.808	-1.59845	0.18742	1.75367e-09
AGFG2	100.434	-1.59776	0.241948	1.51329e-06
HCFC1R1	308	-1.59619	0.209073	7.19318e-08
CENPJ	56.7268	-1.59355	0.299598	4.77964e-05
ARHGEF3	42.6126	-1.59272	0.336638	0.000178386
SENP7	81.4335	-1.59213	0.249467	3.00245e-06
SNX29	208.179	-1.59179	0.188429	3.39723e-09
CTIF	822	-1.58368	0.136605	8.92412e-15
MGRN1	488.489	-1.58215	0.176955	6.72569e-10
C16orf45	518.418	-1.58143	0.131936	1.4907e-15
EPHA5	267.031	-1.57838	0.180881	1.20211e-09
FAM13C	31.1097	-1.57599	0.391278	0.000813096
ST6GALNAC5	201.988	-1.5747	0.195601	2.10712e-08
KIDINS220	540.617	-1.56525	0.141127	1.25318e-13
OLFML2B	186.762	-1.55937	0.201167	6.63516e-08
BBS9	107.11	-1.55881	0.223171	6.34717e-07
LRRC16A	96.2031	-1.55395	0.266677	1.81346e-05
CCDC80	182.954	-1.55314	0.199994	6.8203e-08
GALNT2	945.816	-1.55269	0.141705	2.09451e-13
PHF20	623.263	-1.55237	0.160388	4.57071e-11
MSI2	113.67	-1.55149	0.23034	1.42534e-06
SLC4A4	161.504	-1.54638	0.184673	7.20314e-09
CD109	136.275	-1.54565	0.223362	8.07983e-07
EXOC2	431.789	-1.54521	0.14705	1.44875e-12
LOC100506714	55.6379	-1.54514	0.300057	9.21179e-05
ANKRD44	56.484	-1.54472	0.33068	0.000246713
ADAMTSL1	127.804	-1.54201	0.203515	1.19389e-07
OSMR	743.615	-1.54025	0.131937	1.23082e-14
CCDC92	109.733	-1.53788	0.226347	1.31502e-06
MYO1E	779.815	-1.53699	0.140175	3.32258e-13
FBXW8	89.6728	-1.53549	0.279375	4.05115e-05
PCDH7	108.318	-1.53204	0.248158	8.22099e-06
HMCN1	624.807	-1.5311	0.345457	0.000415864
GTDC1	120.698	-1.52993	0.218275	7.15793e-07
SAMD4A	190.625	-1.52957	0.197503	9.15753e-08
OPHN1	120.528	-1.5186	0.226683	1.86766e-06
CLTCL1	94.1592	-1.51858	0.265651	2.72564e-05
LINC00673	40.3777	-1.51755	0.379096	0.000981662
MAP9	83.4667	-1.51352	0.244461	9.01116e-06
TET1	93.1649	-1.51186	0.232555	4.32187e-06
EPHA7	43.1896	-1.51176	0.341641	0.000458295
DNAJC15	84.6947	-1.51142	0.244352	9.47735e-06
XIST	943.451	-1.51139	0.30898	0.000174161
KIAA0146	111.931	-1.50998	0.23014	3.77951e-06
UBE2E2	323.619	-1.50603	0.178326	9.65252e-09
ABCB10	84.0113	-1.50488	0.242768	9.59516e-06
CCDC176	41.1651	-1.50364	0.33536	0.000413117
NDRG1	2496.5	-1.50032	0.12773	1.85482e-14
DENND2A	232.281	-1.49962	0.161624	5.16567e-10
ZMIZ1	719.025	-1.49926	0.148129	2.65311e-11
PKNOX2	114.343	-1.49065	0.234899	7.08572e-06
EYA2	60.2516	-1.48976	0.30031	0.000160522
ATP13A3	804.419	-1.48748	0.161746	8.56521e-10
SCFD1	539.217	-1.48588	0.332228	0.000461211
SNTB1	358.758	-1.48448	0.182217	4.23472e-08
IGFBP4	2119.69	-1.48289	0.107184	1.44404e-18
PGPEP1	183.599	-1.48223	0.177208	1.89982e-08
RAB30	349.839	-1.47901	0.147078	3.40988e-11
CALD1	10711.3	-1.4766	0.10577	7.82331e-19
ZFPM2	82.3281	-1.47097	0.26039	3.92242e-05
HELZ	243.25	-1.47092	0.179377	3.87498e-08
ZNF618	151.322	-1.4708	0.195566	2.72297e-07
PSD3	148.43	-1.46673	0.200745	4.94973e-07
JPH3	59.3111	-1.46443	0.29926	0.000214688
ARHGEF9	438.234	-1.46354	0.141862	2.29359e-11
MTSS1L	609.343	-1.45618	0.132988	9.94774e-13
COL8A1	3592.68	-1.45209	0.137282	6.97944e-12
PLXNA1	589.199	-1.44916	0.145558	6.9956e-11
EXOC4	279.257	-1.44834	0.174163	3.29379e-08
NXN	611.304	-1.4474	0.167244	1.05527e-08
PPAP2B	96.9116	-1.44447	0.241087	2.34506e-05
KIFAP3	72.9235	-1.44024	0.268207	9.67959e-05
EIF2C1	208.734	-1.43971	0.207969	1.90748e-06
TIAM1	130.271	-1.43939	0.202465	1.21002e-06
PKP2	93.8454	-1.43809	0.23694	2.06812e-05
TCF4	401.615	-1.43731	0.146273	1.6443e-10
ZBTB25	94.8926	-1.43108	0.235131	2.09014e-05
USP24	275.247	-1.42845	0.166715	2.03742e-08
ACP6	48.147	-1.4284	0.33011	0.000738445
DOCK1	396.888	-1.42735	0.143969	1.11184e-10
FIGN	74.3143	-1.42603	0.258496	7.56569e-05
NRXN2	210.226	-1.42561	0.185052	2.50689e-07
ACIN1	299.023	-1.42475	0.162122	8.3637e-09
CCBE1	174.919	-1.42434	0.195116	7.88925e-07
C9orf3	79.0512	-1.42301	0.25073	5.07511e-05
KIRREL3	215.076	-1.42206	0.202973	1.75132e-06
SIPA1L2	63.2762	-1.42039	0.282106	0.000196016
DFNA5	196.286	-1.41737	0.175737	9.98834e-08
UTRN	742.305	-1.41651	0.168079	3.63452e-08
TNKS	131.364	-1.41607	0.206621	3.46846e-06
TLE1	73.8699	-1.41563	0.271391	0.000140629
IGF1R	1043.3	-1.41535	0.13251	1.26981e-11
GGA1	271.606	-1.41467	0.162488	1.56795e-08
SBF2-AS1	66.5199	-1.41032	0.312749	0.000557244
ARHGEF37	93.0583	-1.40708	0.244288	4.63681e-05
C1orf110	100.957	-1.40694	0.245969	5.12605e-05
TRAK1	440.246	-1.40516	0.166801	4.615e-08
ACACA	114.904	-1.40209	0.22244	1.45461e-05
ARMC9	575.351	-1.40197	0.121526	4.54992e-13
TTC7B	103.129	-1.40167	0.220356	1.31773e-05
TP53I11	139.13	-1.40149	0.208648	5.65313e-06
LOC541471	779.583	-1.40049	0.151925	2.50444e-09
CADM1	2584.96	-1.3996	0.109045	2.40106e-15
BAGE2	259.596	-1.39749	0.161673	2.41096e-08
LOC100506990	246.651	-1.39641	0.201377	3.15725e-06
SSBP2	279.467	-1.39489	0.170598	9.69189e-08
NF1	178.494	-1.39422	0.176758	2.06439e-07
MKLN1	418.146	-1.39389	0.167486	7.381e-08
SLC6A6	1720.13	-1.39379	0.110694	7.67809e-15
PRPF40A	629.1	-1.38874	0.162373	3.51938e-08
MLL3	109.108	-1.38676	0.246551	7.63083e-05
TBC1D19	472.005	-1.38588	0.190497	1.36876e-06
ROBO1	144.057	-1.38446	0.217826	1.48974e-05
SND1	703.193	-1.38446	0.170771	1.30417e-07
IGFBP3	2158.37	-1.38132	0.151727	4.83733e-09
THBS1	28059.5	-1.38037	0.0951829	1.88225e-18
ARL15	153.633	-1.37646	0.200468	5.00642e-06
HSD17B6	58.8423	-1.37462	0.285959	0.000386219
COL5A2	1637.31	-1.37012	0.17174	2.12547e-07
LOXL2	1755.29	-1.36879	0.155274	2.17848e-08
TTC28	105.377	-1.36517	0.251651	0.000125352
PPP1R12A	400.069	-1.36453	0.135586	3.19351e-10
CAMKK2	102.225	-1.36437	0.218826	2.3698e-05
JAZF1	187.896	-1.36005	0.202876	7.89932e-06
LOC283070	221.837	-1.35718	0.171739	3.19544e-07
SHPRH	128.479	-1.35483	0.208736	1.33442e-05
KIAA0556	111.6	-1.35462	0.216775	2.42108e-05
ACTR5	54.6536	-1.35441	0.292175	0.000560808
CARS	150.687	-1.35266	0.20188	8.66758e-06
PXMP2	200.04	-1.35233	0.204448	1.07224e-05
CAP2	567.801	-1.35214	0.14712	6.47087e-09
UBE2H	1418.2	-1.35171	0.13459	4.17866e-10
APBA1	63.8361	-1.34793	0.27176	0.000325455
PCCA	93.6617	-1.34774	0.233418	6.86592e-05
TRAPPC9	149.054	-1.34515	0.199153	8.11194e-06
DENND5A	1424.69	-1.34492	0.108909	1.10784e-13
TSPAN18	147.053	-1.34396	0.215966	2.66656e-05
PIP4K2A	108.063	-1.34137	0.222373	3.83672e-05
TMEM135	65.7142	-1.34132	0.26592	0.000292481
SLC24A3	286.986	-1.34114	0.175688	7.70157e-07
UBE4B	179.409	-1.34064	0.219313	3.30878e-05
CUX1	268.573	-1.34059	0.160474	1.12464e-07
SYNE2	96.1333	-1.33561	0.228602	6.55886e-05
EDIL3	2794.32	-1.33431	0.140176	3.02469e-09
HEG1	2135.24	-1.33186	0.119713	1.61325e-11
SLC16A2	65.1426	-1.33132	0.273787	0.000435288
TTC29	107.449	-1.33128	0.252505	0.000200634
NEGR1	426.404	-1.32803	0.173627	8.67891e-07
LEPREL1	347.102	-1.32576	0.14483	1.40357e-08
ZDHHC17	370.509	-1.32563	0.182197	2.52504e-06
CDH11	3437.67	-1.32374	0.12693	1.78536e-10
HEATR7A	151.156	-1.32252	0.195938	1.02022e-05
TTC37	730.22	-1.3203	0.151603	6.10641e-08
ANAPC2	117.466	-1.31785	0.220613	5.54845e-05
CEBPD	80.4961	-1.31599	0.264684	0.000381079
UBAP2	417.873	-1.31504	0.161401	2.79642e-07
MYH9	16697.1	-1.31294	0.0935986	1.30196e-16
GMDS	60.5761	-1.31012	0.292894	0.00092403
PDK3	144.022	-1.31002	0.197215	1.40245e-05
PER3	122.731	-1.30941	0.216942	5.02407e-05
MSRA	75.0734	-1.30845	0.256751	0.000311912
SHOC2	875.475	-1.30714	0.144461	2.58053e-08
TBC1D22A	255.946	-1.30407	0.179192	3.83134e-06
ARHGAP42	161.476	-1.30323	0.185012	6.36159e-06
FAT3	162.061	-1.30045	0.188069	8.3325e-06
RANBP3	768.646	-1.2991	0.155387	1.83524e-07
TBCK	137.658	-1.29677	0.21929	7.76246e-05
ZNF608	159.804	-1.29637	0.213173	5.17714e-05
LINC00667	96.1989	-1.29481	0.226587	0.00011368
TANC1	482.345	-1.29384	0.163974	6.98858e-07
WBSCR16	333.899	-1.29119	0.17306	2.07749e-06
BAZ1B	303.634	-1.29064	0.17649	4.15314e-06
EPB41L2	1904.72	-1.29054	0.150576	1.2303e-07
MPZL1	607.688	-1.28954	0.160997	5.35208e-07
RNF149	181.275	-1.28912	0.185988	9.3602e-06
AGTPBP1	134.653	-1.28906	0.196068	2.13434e-05
IL1R1	228.249	-1.2841	0.165278	1.03261e-06
ID3	170.601	-1.28288	0.193134	1.89475e-05
SIK3	195.411	-1.28153	0.17859	5.96299e-06
LOC401321	68.4416	-1.28148	0.272194	0.000725696
IKZF5	188.755	-1.28029	0.193336	2.04622e-05
BIRC6	329.579	-1.27874	0.152404	2.43748e-07
SCFD2	113.642	-1.27567	0.235465	0.000216314
TBRG1	265.714	-1.27359	0.152909	3.02999e-07
BNC2	141.787	-1.27058	0.202136	4.13728e-05
MPP7	186.161	-1.2703	0.189025	1.83332e-05
ARL8B	1404.39	-1.26739	0.15745	6.81942e-07
ZNF521	107.952	-1.26414	0.232498	0.000227825
GCDH	166.886	-1.25912	0.192378	2.75561e-05
PTPRJ	236.961	-1.25872	0.210744	9.13491e-05
PIEZO2	666.583	-1.25567	0.147278	2.37307e-07
DDR2	535.588	-1.25478	0.15137	4.18854e-07
MICAL3	206.899	-1.25413	0.169815	5.07343e-06
TGFB2	2338.03	-1.25353	0.128222	5.78891e-09
ATP9B	84.1752	-1.25283	0.246828	0.000464128
RAB31	830.224	-1.2519	0.12927	9.21187e-09
TPCN1	273.847	-1.2502	0.162415	1.94855e-06
HMBOX1	134.341	-1.24796	0.200678	6.04587e-05
ADAM12	931.651	-1.2464	0.178478	1.27151e-05
BMPR1A	225.205	-1.24629	0.169782	6.19764e-06
SIL1	303.438	-1.24569	0.16146	1.99013e-06
SUV420H1	398.704	-1.24513	0.139901	1.06055e-07
ACTR1B	478.127	-1.24456	0.158181	1.54336e-06
CWC27	856.12	-1.2441	0.143922	2.00479e-07
ABR	94.8656	-1.24398	0.247673	0.000526313
MEIS2	122.685	-1.23913	0.2075	0.00010834
COX19	82.0636	-1.23581	0.248247	0.000586045
ATG5	119.289	-1.23401	0.227506	0.000288362
CDYL2	97.21	-1.23291	0.225363	0.000266903
CAMK1D	299.675	-1.23245	0.159123	2.29972e-06
LAMC1	966.593	-1.2306	0.13008	3.07002e-08
TTBK2	136.046	-1.22889	0.204326	0.000109197
PPP6R1	363.771	-1.22676	0.158654	2.85205e-06
PTDSS2	217.439	-1.22569	0.198933	8.31144e-05
OBFC1	91.5006	-1.22506	0.227948	0.000323163
AHRR	90.14	-1.22448	0.23697	0.000475852
RSF1	148.55	-1.22376	0.200787	9.83651e-05
LOXL3	783.614	-1.2232	0.121973	5.4486e-09
IMMP2L	83.8427	-1.22295	0.244133	0.000608051
SCP2	400.028	-1.22276	0.143814	3.86073e-07
KIAA0513	234.936	-1.22114	0.161091	4.87543e-06
ATRN	405.088	-1.21739	0.150227	1.26144e-06
CPSF3L	299.643	-1.21518	0.169279	1.18294e-05
PCDHB13	177.451	-1.2145	0.190282	5.71244e-05
FTX	123.554	-1.2135	0.2174	0.000250308
INVS	133.413	-1.21342	0.197613	9.915e-05
IGSF3	527.615	-1.20989	0.171943	1.67594e-05
GGA2	324.291	-1.20915	0.18353	3.79388e-05
PREP	385.11	-1.2079	0.169951	1.47215e-05
HCFC2	222.735	-1.20284	0.172939	2.25013e-05
JPH2	151.347	-1.20035	0.188941	7.1813e-05
KIAA1109	213.398	-1.19998	0.178376	3.27176e-05
SCMH1	261.268	-1.19968	0.165186	1.19735e-05
RARA	121.263	-1.19942	0.205028	0.000168648
CHST15	291.831	-1.19884	0.163828	1.08542e-05
ASCC3	271.108	-1.19809	0.168071	1.56195e-05
DENND1A	164.205	-1.19739	0.18584	6.32561e-05
IFT122	143.518	-1.19649	0.197162	0.000123331
GSE1	361.796	-1.19638	0.144055	9.35802e-07
MTA3	488.633	-1.19594	0.164142	1.16853e-05
STK40	382.544	-1.19587	0.133936	2.24763e-07
KLF12	204.755	-1.19433	0.174177	2.84543e-05
ARID1B	387.903	-1.19392	0.155836	5.57729e-06
ATXN7L1	92.6794	-1.19161	0.231213	0.000575218
SPEG	182.508	-1.19062	0.20295	0.000176976
ADARB1	92.1822	-1.19059	0.246413	0.000970971
CFDP1	523.814	-1.18964	0.131449	1.67188e-07
CCDC81	438.245	-1.18775	0.179937	4.92343e-05
TMEFF2	117.809	-1.18616	0.213014	0.000305273
SASH1	434.952	-1.18601	0.15723	7.58291e-06
PCGF5	266.916	-1.18564	0.178499	4.54271e-05
TMCO7	600.746	-1.185	0.137832	6.20073e-07
KDM4B	1011.27	-1.18433	0.112909	3.60132e-09
ANKS1A	306.708	-1.18135	0.16227	1.36824e-05
WDR11	349.077	-1.18079	0.141289	1.13307e-06
PFKFB4	210.79	-1.18031	0.218642	0.000429696
SUPT3H	151.738	-1.18004	0.192672	0.00012948
TRERF1	242.467	-1.17955	0.184627	8.24086e-05
BCAS3	187.487	-1.176	0.179118	6.10159e-05
ATG7	121.334	-1.17523	0.211924	0.000351416
LOC92249	203.856	-1.17387	0.202598	0.000241409
RPS6KA3	341.16	-1.1736	0.171318	3.34623e-05
TGFBR1	2080.23	-1.17328	0.13279	3.96747e-07
PARD3	317.953	-1.17241	0.150749	5.88512e-06
NHSL2	93.7445	-1.17232	0.237608	0.000918903
MYO6	243.779	-1.171	0.163143	2.02429e-05
CFLAR	245.497	-1.17082	0.16267	1.95824e-05
FARP1	453.581	-1.1701	0.155091	9.83462e-06
C4orf29	225.288	-1.16737	0.173185	4.58925e-05
CXXC5	559.137	-1.16706	0.143168	2.2549e-06
EPM2A	166.072	-1.1659	0.178293	7.05482e-05
PLA2G12A	173.284	-1.16138	0.193098	0.000175565
ITFG1	819.63	-1.15993	0.129006	3.653e-07
RPS6KC1	217.308	-1.15481	0.176504	8.03211e-05
SCARB2	507.917	-1.15398	0.14004	2.38908e-06
STAC	160.943	-1.15141	0.214926	0.000543214
PPP1R3C	276.911	-1.15093	0.169352	4.97288e-05
TRIM44	838.149	-1.14908	0.132705	8.9011e-07
LTBP1	148.637	-1.14842	0.192746	0.00022283
GREM1	1167.91	-1.1473	0.136373	1.71351e-06
EIF2AK2	500.531	-1.1465	0.136764	1.79014e-06
NGLY1	99.3446	-1.14635	0.219138	0.000713222
XRN1	253.444	-1.14576	0.162501	3.23577e-05
RAB3GAP2	178.934	-1.1438	0.194199	0.000261287
CIR1	373.16	-1.14082	0.144694	7.18003e-06
SCN3A	146.792	-1.14006	0.199887	0.000363423
TRPS1	450.042	-1.13981	0.138352	3.5203e-06
FAT4	111.569	-1.13722	0.208015	0.000532878
BMPR2	518.653	-1.13325	0.134721	2.16552e-06
PEAK1	430.326	-1.13317	0.137297	4.09899e-06
KLHL20	158.699	-1.13256	0.195988	0.000330083
PHKB	671.701	-1.13156	0.136051	3.20855e-06
PTGFRN	852.602	-1.13092	0.111353	4.48632e-08
TKT	851.642	-1.1302	0.127658	8.4767e-07
AFF1	261.03	-1.12836	0.155671	2.876e-05
TP53BP1	516.185	-1.12835	0.129158	1.18426e-06
USP34	218.548	-1.12385	0.17575	0.000133777
SMAD2	224.811	-1.12273	0.179488	0.000165924
FAM69A	171.172	-1.12024	0.18873	0.000294551
PLCB4	212.244	-1.11981	0.186031	0.000263145
STAU2	155.118	-1.11795	0.205541	0.000641987
SLC23A2	209.234	-1.11782	0.178114	0.000171386
CDC42BPA	210.855	-1.11525	0.167806	0.000101584
PXK	219.775	-1.11269	0.167585	0.000106628
PHLDB2	412.977	-1.11268	0.131688	3.62376e-06
ZNF33A	175.058	-1.11266	0.179105	0.000203712
ZNF462	271.359	-1.11205	0.149636	2.55319e-05
DDR1	243.555	-1.11033	0.169406	0.000121342
R3HDM2	151.332	-1.10987	0.21379	0.000960385
EXT1	3139.98	-1.10887	0.116027	2.64939e-07
SLC2A12	523.15	-1.10629	0.124755	1.39706e-06
C1orf198	1172.08	-1.10607	0.131461	4.382e-06
SH3RF3	288.001	-1.10359	0.15923	6.92882e-05
ALDH1L2	395.015	-1.10353	0.15727	5.99023e-05
MBTPS1	1379.25	-1.10351	0.119748	6.50376e-07
VPS13C	135.34	-1.10184	0.198607	0.000615481
SCAF11	478.031	-1.09965	0.136641	9.95477e-06
MSRB3	300.014	-1.0992	0.145146	2.39528e-05
SUMF2	489.859	-1.09912	0.144077	2.22681e-05
KIAA0494	151.029	-1.09843	0.190258	0.000467049
COG6	259.041	-1.09511	0.163307	0.000114599
SLC1A4	2406.72	-1.09276	0.127528	4.26302e-06
SEL1L3	514.498	-1.09159	0.151267	4.82734e-05
PDLIM5	2964.04	-1.09049	0.109847	1.56861e-07
FAM120A	916.788	-1.08854	0.119156	9.83584e-07
MAP1A	571.219	-1.08807	0.158191	9.44416e-05
COL4A1	3463.33	-1.08539	0.149387	4.732e-05
VPS13A	185.696	-1.08477	0.171871	0.000232883
VCAN	2623.1	-1.08354	0.114604	5.91268e-07
OTUD5	845.644	-1.08335	0.147018	3.87945e-05
FRMD4A	769.002	-1.08274	0.123098	2.66323e-06
UBE2B	739.062	-1.08263	0.150958	5.93451e-05
FUBP3	883.61	-1.08219	0.140738	2.49891e-05
AKTIP	963.624	-1.08209	0.129386	6.80374e-06
SYNC	350.662	-1.07966	0.146264	4.18043e-05
CTNND1	627.613	-1.07885	0.135145	1.50741e-05
OSBPL1A	279.449	-1.0785	0.181954	0.00044093
GRK5	235.831	-1.0785	0.175799	0.000314148
ARHGEF12	1466.22	-1.07793	0.123007	3.31216e-06
VPS13D	157.96	-1.07781	0.192722	0.000717355
LOC100129034	363.161	-1.07623	0.15059	6.74135e-05
FAM171A1	261.19	-1.07614	0.193672	0.000764334
ZNF451	283.115	-1.07498	0.15913	0.000130527
ZMYM2	271.697	-1.07464	0.166571	0.000208362
DNM2	290.431	-1.07379	0.176056	0.000356194
LANCL2	226.958	-1.07177	0.192868	0.000799697
TRIP12	245.566	-1.07125	0.165868	0.000213064
ATP8B1	755.945	-1.07071	0.148718	6.67968e-05
SBNO2	331.273	-1.07069	0.143079	3.75165e-05
ADIPOR2	233.747	-1.06884	0.165487	0.000219559
HS6ST1	489.116	-1.06563	0.132125	1.58065e-05
PTPN14	531.865	-1.06552	0.131643	1.52527e-05
GOLGA4	199.785	-1.06514	0.179737	0.000500377
PARN	285.867	-1.06509	0.171224	0.000318642
TLN2	183.516	-1.06399	0.185765	0.000672959
MON2	303.748	-1.06302	0.156892	0.000141784
SKI	579.521	-1.06197	0.128139	1.13992e-05
MYLK	647.331	-1.06195	0.13993	3.54509e-05
FTO	2097.92	-1.06126	0.11934	3.9377e-06
TANC2	268.676	-1.05937	0.149408	9.52273e-05
PPM1B	384.402	-1.05805	0.136122	2.97001e-05
POM121C	828.956	-1.0572	0.14267	5.49499e-05
SMARCA1	488.227	-1.05606	0.143923	6.49919e-05
ATP1B1	404.634	-1.05428	0.144809	7.50055e-05
SUPT6H	622.396	-1.05394	0.13776	3.626e-05
RNF213	321.574	-1.05332	0.157882	0.000182679
PHLDB1	174.092	-1.051	0.183864	0.000768674
VGLL3	816.395	-1.05016	0.126868	1.38521e-05
RCOR1	474.905	-1.04935	0.129545	1.98031e-05
TLE4	621.414	-1.04868	0.134157	3.13248e-05
BRD4	1682.31	-1.04824	0.110328	1.23572e-06
FKTN	206.552	-1.04724	0.179443	0.000676887
EPB41L1	649.868	-1.04694	0.118689	5.72977e-06
SBF2	921.928	-1.04546	0.11483	3.25978e-06
PRICKLE2	207.2	-1.044	0.168174	0.000399455
HLTF	475.206	-1.04352	0.143692	8.756e-05
ANO10	342.951	-1.04113	0.157937	0.000244923
DCAF7	526.605	-1.03932	0.166713	0.000410374
TSPAN9	233.204	-1.03888	0.181906	0.000863923
UBXN4	1361.94	-1.03791	0.127038	2.18041e-05
TAF15	1609.26	-1.03659	0.137292	6.21316e-05
AVL9	162.579	-1.03589	0.183253	0.000944629
ABL1	2061.31	-1.03521	0.103353	5.48986e-07
SMAD1	206.508	-1.03432	0.172318	0.000593348
GAB1	457.137	-1.03401	0.148188	0.00014886
ZYG11B	281.775	-1.03272	0.151455	0.000191482
FSD1	204.088	-1.03048	0.177137	0.000826584
PLEKHA2	745.234	-1.02577	0.148288	0.000179804
DGKI	319.372	-1.02004	0.146831	0.000184136
ANKIB1	1031.57	-1.01714	0.111381	6.11932e-06
CDK14	331.33	-1.01665	0.162923	0.000529591
HERC4	1141.3	-1.01545	0.130903	6.15736e-05
PHF3	272.865	-1.01327	0.157879	0.000432495
FAT1	1563.07	-1.01117	0.135206	0.000102414
ZNF91	313.164	-1.00792	0.155508	0.000418618
ACTG2	4269.57	-1.0077	0.132436	8.68071e-05
RNF150	458.609	-1.00768	0.155617	0.000426905
CDK6	673.149	-1.00747	0.13719	0.000127413
AP2A2	770.375	-1.00574	0.117957	2.15717e-05
TAF2	240.987	-1.00382	0.163281	0.000692783
ASAP1	786.596	-1.00337	0.123784	4.00831e-05
IFT43	435.72	-1.00195	0.141796	0.000199094
FNDC3B	3131.08	-0.999801	0.102281	2.2099e-06
NNMT	1235.34	-0.99719	0.125742	6.38276e-05
CRIM1	5221.66	-0.996377	0.0979832	1.15848e-06
STK38	791.664	-0.996349	0.122404	4.40379e-05
SDPR	646.769	-0.995599	0.146662	0.000316395
C10orf10	416.075	-0.995429	0.150606	0.000402181
USP9X	1319.82	-0.993637	0.124106	5.76788e-05
MEMO1	507.287	-0.991666	0.141662	0.000259434
LGR4	468.633	-0.987539	0.13404	0.000153855
PTBP3	300.942	-0.985426	0.15122	0.000519754
NLRC5	1164.33	-0.984561	0.130553	0.00013267
NR2C2	378.014	-0.984519	0.144524	0.000365854
ADAR	1127.69	-0.984054	0.115057	3.00163e-05
SORT1	1233.37	-0.981764	0.124983	9.28909e-05
MYH10	1882.85	-0.980872	0.103972	7.48015e-06
RABGAP1	437.961	-0.980866	0.13935	0.000286369
CDK5RAP2	453.017	-0.977016	0.135225	0.000236271
ANKFY1	539.259	-0.976489	0.121841	8.10088e-05
ZER1	407.296	-0.973587	0.132569	0.000209917
ENAH	1898.93	-0.97333	0.107556	1.75372e-05
MAML2	368.971	-0.970628	0.141003	0.000394004
NEXN	948.38	-0.970478	0.129057	0.000164564
ERC1	458.572	-0.969725	0.13405	0.000257597
SDC2	3732.49	-0.968937	0.132354	0.000231187
GALNT7	677.68	-0.968648	0.151402	0.000751294
FZD2	316.685	-0.968514	0.143447	0.000484865
IFNGR1	590.771	-0.968091	0.142427	0.000469965
XPC	551.545	-0.962018	0.128405	0.000202172
SERPINH1	11624.6	-0.958989	0.122615	0.000134896
SVIL	308.798	-0.958682	0.14479	0.000649643
FSTL1	8102.77	-0.958118	0.142346	0.000553725
ADAMTS12	339.491	-0.955218	0.141879	0.000578819
BMP4	1152.44	-0.953639	0.114307	7.69672e-05
TBL1XR1	906.956	-0.953288	0.119157	0.00011936
ZNF395	350.719	-0.950979	0.144278	0.000734168
OXTR	495.693	-0.941779	0.134401	0.000503578
GBP2	796.392	-0.940387	0.120391	0.000188528
JAG1	4605.63	-0.936395	0.100472	2.60895e-05
GNAI2	2294.37	-0.936371	0.0984733	2.11215e-05
NAV1	814.586	-0.935502	0.123214	0.00027659
OXSR1	852.425	-0.934393	0.134549	0.000604373
PRRC2C	437.852	-0.931876	0.140186	0.000883468
JARID2	424.705	-0.931125	0.12922	0.000478828
GNB1	2330.07	-0.930406	0.119329	0.000234578
PPP3CA	565.179	-0.930142	0.133372	0.000626717
LGMN	603.135	-0.929749	0.130174	0.000513225
NSD1	514.099	-0.929358	0.133596	0.000653469
NUMB	798.287	-0.92847	0.113412	0.000145276
TMEM43	999.476	-0.926586	0.126037	0.000424135
FAM200B	575.385	-0.920463	0.134727	0.000849658
LIMS2	832.681	-0.920357	0.133148	0.000773085
ZEB2	1053.67	-0.915497	0.106551	0.000115536
COL4A2	3207.3	-0.91515	0.133893	0.000888488
UACA	1178.89	-0.910914	0.12321	0.000516466
TEAD1	1306.04	-0.905065	0.123721	0.000619216
SPECC1L	598.769	-0.902759	0.125929	0.00075564
TCF25	1190.42	-0.900713	0.112369	0.000298788
TM9SF4	880.946	-0.885226	0.119713	0.000804147
COL12A1	916.215	-0.880904	0.12123	0.000955082
CDC42BPB	966.239	-0.878765	0.117809	0.000840279
TOP2B	1367.29	-0.876792	0.116314	0.00078635
DAB2	982.568	-0.876636	0.114438	0.000696831
AHR	688.115	-0.872279	0.117343	0.000934288
SEC24D	2070.77	-0.850281	0.101201	0.000536251
FXYD5	1434.86	0.864785	0.113921	0.00090362
SRGN	2893.87	0.869856	0.113425	0.000781895
AUP1	722.774	0.872011	0.114873	0.000831097
TRAPPC4	1049.92	0.872109	0.108571	0.000506786
MED29	721.147	0.88012	0.118938	0.000854416
PVR	2193.03	0.897115	0.109699	0.000268824
EIF1AX	4700.39	0.901502	0.104495	0.000144102
JUNB	1032.02	0.905094	0.118952	0.000446674
CCDC9	704.439	0.917109	0.124105	0.000481807
NOSIP	555.894	0.918449	0.128379	0.000597015
CYB5R1	394.219	0.925605	0.135206	0.00077749
POLE3	1550.95	0.92605	0.124334	0.000375953
LARP4	974.808	0.931941	0.112871	0.00012638
USB1	1137.11	0.934832	0.111502	0.000104926
FAM176A	616.23	0.937832	0.12738	0.000349038
SIX4	452.477	0.938508	0.136934	0.000638166
EIF2B4	650.015	0.945754	0.131757	0.000391375
POLG	501.067	0.946411	0.141563	0.000704986
JUP	773.514	0.946739	0.130545	0.000346658
SLU7	1650.08	0.951642	0.136488	0.000472895
AMD1	909.983	0.954848	0.123812	0.000163211
PRR14	360.84	0.956064	0.147765	0.00081759
DNAJA1	1722.82	0.956866	0.117577	9.99331e-05
RIOK2	424.163	0.95857	0.145695	0.000688775
TOMM34	606.019	0.958893	0.13641	0.000388792
C2orf18	559.526	0.963714	0.132388	0.000265021
PHLDA1	1366.91	0.96534	0.129648	0.000205259
RRP1	340.178	0.966644	0.14547	0.000546717
TST	489.995	0.969089	0.143884	0.000491048
PDGFA	350.007	0.969745	0.149989	0.000684796
ASB6	327.005	0.973243	0.159247	0.000987074
CCDC86	1331.03	0.974927	0.131894	0.000187062
RNF103	464.137	0.974954	0.135728	0.000253942
WDR3	530.765	0.978922	0.146185	0.00045538
TRMT6	364.378	0.983156	0.138566	0.000255764
MAD2L1BP	315.19	0.985146	0.153446	0.000589677
NOLC1	3125.38	0.98556	0.122266	6.43994e-05
ATMIN	914.745	0.989323	0.132654	0.000137163
MLF1	443.765	0.990146	0.145495	0.000332416
KRT18	1870.41	0.99025	0.136937	0.000185596
GSKIP	291.716	0.990729	0.143281	0.00029041
TWISTNB	215.869	0.990732	0.165723	0.000965679
ATP6V0B	370.354	0.990881	0.15722	0.000657309
HNRNPF	824.996	0.992707	0.12945	0.000103244
RNF6	485.566	0.994721	0.135569	0.000151287
NIP7	1308.84	0.996898	0.129444	9.05908e-05
TIMP1	6707.22	0.997858	0.131365	0.000105774
AGPAT2	552.842	1.00012	0.135142	0.00013158
PIK3R1	276.615	1.00279	0.159083	0.000550217
SMTN	690.963	1.00323	0.134428	0.000116471
TERT	7958.66	1.00478	0.14736	0.000282423
IP6K2	294.727	1.00479	0.169219	0.000873627
DOK4	193.25	1.00643	0.167136	0.000790799
DGCR8	320.506	1.00714	0.173335	0.000992567
LRWD1	341.781	1.01209	0.154207	0.000361012
MSL3	458.686	1.0183	0.131114	5.60212e-05
AGTRAP	632.727	1.01871	0.146902	0.000192977
TXNDC17	1423.27	1.02531	0.106453	1.60749e-06
TOR1AIP2	359.064	1.0317	0.137107	6.80304e-05
S100A16	1921.21	1.03262	0.121303	1.30222e-05
SLC30A1	219.464	1.03413	0.165073	0.000421374
ZDHHC24	353.598	1.03874	0.145912	0.000117421
TNIP2	187.126	1.04145	0.175121	0.000600691
DBF4	327.376	1.04394	0.142345	7.96384e-05
SMCR7L	253.277	1.04536	0.165706	0.000353792
PPIF	660.153	1.04586	0.126794	1.59941e-05
BOLA2B	536.198	1.04656	0.140383	6.26931e-05
NRIP3	323.758	1.04692	0.141362	6.61893e-05
KIAA1462	790.831	1.05075	0.163454	0.000284386
CASP3	398.432	1.0529	0.135477	3.16657e-05
TRAF4	248.491	1.05479	0.164607	0.000280475
MRTO4	517.813	1.05749	0.132723	2.32039e-05
RRS1	587.902	1.06184	0.152015	0.000110933
RHBDD2	495.394	1.0629	0.150261	9.36643e-05
SELT	1083.53	1.06775	0.104606	1.46922e-07
TPRN	171.981	1.07148	0.187676	0.000634349
SMIM3	249.053	1.07187	0.163656	0.000181222
NOP16	367.772	1.07304	0.146799	5.22849e-05
HIST1H2BK	488.207	1.07401	0.143335	3.46467e-05
NUDT4	727.56	1.07583	0.116063	9.59505e-07
TMEM70	396.826	1.07898	0.130289	8.44406e-06
DOHH	284.052	1.0816	0.165584	0.000161864
LCMT2	131.478	1.08245	0.202159	0.000949832
ZNF765	177.447	1.08559	0.179917	0.000344275
PRKAB1	506.537	1.08565	0.12666	4.62534e-06
GFER	220.91	1.08674	0.178367	0.000309683
B3GNT2	139.007	1.08887	0.192489	0.000582424
BCL10	258.148	1.09264	0.171839	0.000194486
ZNF557	184.847	1.09665	0.173539	0.000197553
SNHG1	242.19	1.098	0.184263	0.000341893
ZNHIT2	146.058	1.09832	0.210545	0.000998094
NXF1	602.068	1.09895	0.130088	4.81083e-06
TMBIM1	1296.14	1.10216	0.142945	1.79355e-05
PLAUR	1185.08	1.10395	0.131076	4.56343e-06
FAM100B	1443.44	1.10433	0.11649	3.55886e-07
SDC1	171.384	1.10442	0.204662	0.000759987
ZIK1	197.16	1.11025	0.186236	0.000303097
ZNF845	194.909	1.11025	0.167101	0.00011006
SIRT7	367.382	1.1129	0.147989	2.27342e-05
HLX	218.305	1.11436	0.170701	0.000122331
TRIM39	368.882	1.11444	0.156933	4.26906e-05
HSPH1	769.724	1.11576	0.146637	1.77364e-05
IRF1	236.746	1.11919	0.161854	5.8788e-05
MRPL49	479.12	1.11997	0.158594	4.35858e-05
C19orf24	262.452	1.12009	0.177952	0.000155184
ABRACL	451.286	1.12054	0.140147	7.37761e-06
SLC39A3	403.844	1.12213	0.138824	6.44641e-06
PHLDA2	544.886	1.12243	0.134562	3.99135e-06
F2RL2	388.373	1.12258	0.148886	1.87395e-05
TMEM201	100.209	1.12287	0.216982	0.000893519
RPS14	1978.38	1.12484	0.120979	3.46693e-07
CLCF1	116.903	1.12761	0.203541	0.000509988
SH2B3	452.057	1.12859	0.140935	6.70994e-06
GPRC5A	173.089	1.12934	0.178387	0.000139472
SLC25A30	328.008	1.1311	0.14416	8.78148e-06
EIF5A2	103.982	1.13175	0.216829	0.00082208
LRRC8D	327.259	1.13588	0.158047	2.90718e-05
PGAM5	634.692	1.1373	0.131612	1.28813e-06
KCNN4	421.769	1.14209	0.164398	4.09404e-05
SERPINE2	199.096	1.14333	0.221023	0.000808601
FLCN	272.527	1.14399	0.18329	0.000142944
FDXR	118.928	1.14727	0.205712	0.000404908
DCLRE1B	231.995	1.14758	0.172736	7.11782e-05
EAF1	507.491	1.14983	0.142754	4.68712e-06
LYPLA2	356.741	1.15141	0.151524	1.11238e-05
CLDN1	145.559	1.15218	0.20574	0.000378517
GPATCH4	224.041	1.1524	0.193881	0.000221187
SNHG11	130.721	1.15281	0.200877	0.000300928
BRMS1	460.508	1.15401	0.157871	1.91579e-05
AKR1C1	142.622	1.15417	0.226404	0.000835692
ATF5	394.872	1.15543	0.163024	2.81535e-05
ODC1	2486.79	1.15554	0.116796	5.02015e-08
ZNF45	169.283	1.15653	0.187789	0.000146459
SMCR7	179.403	1.1566	0.178962	8.98306e-05
SURF6	1166.84	1.15824	0.141928	2.8999e-06
AEN	256.278	1.15999	0.173266	5.38814e-05
TMEM185B	141.101	1.16027	0.222595	0.000665124
SRXN1	281.976	1.16113	0.14655	5.20865e-06
SH3BP1	206.832	1.16246	0.171525	4.44994e-05
CHAC2	137.056	1.16286	0.226871	0.000746998
MCOLN1	206.959	1.16314	0.169851	3.66771e-05
ZNFX1	502.969	1.16412	0.153045	9.12701e-06
ATF3	91.4161	1.17327	0.23536	0.000868696
ZNF670	107.189	1.17365	0.226635	0.000630533
ADCK2	195.649	1.18406	0.186625	8.38446e-05
ZNF599	219.774	1.18496	0.162038	1.28682e-05
NEU1	713.521	1.18556	0.13787	6.05605e-07
CHERP	546.974	1.18606	0.143259	1.34195e-06
ZNF558	203.67	1.1879	0.168656	2.20359e-05
MOCS3	187.011	1.18962	0.180061	4.68422e-05
TNFAIP3	408.959	1.19291	0.146261	1.57493e-06
RNMTL1	233.123	1.19812	0.168732	1.69528e-05
ATG2A	682.45	1.19814	0.150757	2.34434e-06
FAM196B	261.496	1.20312	0.166533	1.24122e-05
ZNF669	98.9017	1.20383	0.230759	0.00049414
SLC20A1	1310.55	1.20424	0.13479	1.72618e-07
PDCD2L	148.928	1.2062	0.207107	0.000167281
RELL2	102.452	1.20992	0.22668	0.000383651
NFKBIB	512.37	1.21047	0.166581	1.04596e-05
GNPDA1	667.427	1.21106	0.161982	6.62096e-06
ARRDC4	129.616	1.21797	0.228975	0.000373403
C6orf1	355.386	1.21801	0.151571	1.48385e-06
SEMA7A	721.337	1.21842	0.132663	8.6814e-08
FOXD1	91.3156	1.21851	0.227713	0.000358597
OVCA2	130.779	1.21979	0.20978	0.00015255
TFAM	587.653	1.22404	0.147331	6.65975e-07
ADPRM	76.0591	1.22584	0.248056	0.000680811
YDJC	283.406	1.23701	0.174208	1.09891e-05
CDC42SE1	372.908	1.23745	0.157609	1.64184e-06
RMND5A	760.513	1.23801	0.132563	4.11529e-08
GPRC5B	305.281	1.2392	0.152688	8.2751e-07
CLEC2B	415.901	1.24103	0.143177	1.94726e-07
HSPA1B	201.161	1.2413	0.192076	3.58539e-05
ANTXR2	769.78	1.24993	0.139066	8.44601e-08
GYPC	229.558	1.25219	0.16986	5.27895e-06
CRLF1	95.5684	1.25292	0.270406	0.000939457
MMP15	107.252	1.25341	0.228904	0.000229498
ZNF649	113.564	1.26006	0.215515	0.000112761
ANKS6	139.009	1.26227	0.213694	0.000100755
RFK	306.113	1.26379	0.14219	8.91953e-08
ZNF503	85.1534	1.26484	0.258885	0.000571618
ZKSCAN5	121.296	1.26554	0.222451	0.000138314
PRPF4	751.195	1.26705	0.126634	2.04016e-09
LRRC8C	158.987	1.26806	0.187857	1.7146e-05
EDN1	408.772	1.27172	0.175184	5.35199e-06
TM2D2	305.756	1.27389	0.141002	5.30438e-08
PIM2	157.517	1.27613	0.237446	0.000239697
ZBTB9	294.562	1.28005	0.155223	3.2848e-07
HMGA1	4559.82	1.28156	0.146322	9.41221e-08
RNF19B	332.605	1.2834	0.155362	3.11251e-07
NPC2	2090.31	1.28729	0.121532	2.40778e-10
MPV17L2	251.214	1.28942	0.156013	2.87215e-07
ISG15	364.928	1.29258	0.137538	1.10127e-08
FBXL6	80.8747	1.29523	0.240709	0.000206807
TAP2	949.787	1.29842	0.14331	2.86588e-08
USP36	1048.05	1.30067	0.146476	5.44817e-08
FAM84B	67.9982	1.30137	0.266725	0.000487958
SOWAHC	469.665	1.30597	0.136199	4.04032e-09
IER5	508.642	1.30687	0.148931	6.45143e-08
PLD6	64.5738	1.307	0.263695	0.000407636
CD97	752.062	1.30881	0.141251	1.24677e-08
SURF2	205.507	1.31514	0.179521	2.4344e-06
SQSTM1	5084.18	1.3165	0.125408	1.50288e-10
SLC25A33	100.811	1.3189	0.235107	0.000118372
SNORA55	59.956	1.32053	0.286395	0.000709099
MYD88	401.532	1.32242	0.147832	2.76701e-08
EFNB1	299.923	1.32304	0.147768	2.67241e-08
PUS1	80.7493	1.32378	0.288696	0.0007299
DIEXF	405.305	1.32894	0.151793	4.87947e-08
TOE1	99.0681	1.32923	0.228577	7.43585e-05
SLC35E4	93.7018	1.33015	0.237473	0.000111842
CKLF	139.757	1.33894	0.204565	1.3512e-05
TBX2	254.809	1.34541	0.161024	1.0915e-07
ETHE1	69.4313	1.34822	0.273128	0.000337138
ARHGEF19	92.9028	1.35423	0.236015	7.37165e-05
ARRDC2	187.974	1.35978	0.201342	7.27531e-06
LIPH	167.086	1.36137	0.183658	1.10786e-06
MT2A	30395	1.36184	0.137993	5.93541e-10
CCDC137	564.029	1.36351	0.149625	6.83492e-09
SIGMAR1	292.494	1.36707	0.157121	2.96607e-08
HHIP	881.788	1.37023	0.146674	2.84771e-09
REEP6	62.8711	1.39183	0.302814	0.000523036
FOSL1	851.165	1.39323	0.150067	2.18862e-09
PTGS2	102.749	1.39368	0.247858	7.24472e-05
AMIGO3	51.0303	1.40183	0.294869	0.000370875
MIR22HG	100.731	1.40662	0.239219	3.38506e-05
EXOSC4	365.148	1.41097	0.178431	1.51778e-07
ITPKC	196.971	1.41155	0.177094	1.42179e-07
PELI1	118.503	1.41177	0.205505	3.4164e-06
TMEM205	236.756	1.41511	0.159017	6.1282e-09
EGFL7	83.0074	1.41899	0.238563	2.93832e-05
HYI	63.0158	1.42096	0.297038	0.0003209
TFPI2	284.059	1.4255	0.169518	3.18174e-08
ZNF542	130.002	1.4263	0.206684	2.47958e-06
ZMIZ2	374.681	1.43196	0.16721	1.83078e-08
FZD5	77.4271	1.43462	0.309689	0.00039673
C14orf169	58.0032	1.43944	0.291955	0.000226153
SPINT1	59.883	1.44906	0.272824	0.000104081
RALA	85.2199	1.45989	0.272242	8.53209e-05
ZNF28	672.556	1.46012	0.128788	2.49895e-13
VEPH1	110.384	1.46355	0.231238	8.89594e-06
SNHG15	69.945	1.46441	0.291435	0.000156512
SLC3A2	2141.67	1.46974	0.293476	0.000159178
FAM110A	66.496	1.47638	0.273055	7.30797e-05
IL6	123.998	1.49379	0.22387	2.7102e-06
SLFN5	396.292	1.5095	0.165417	8.0379e-10
ZNF473	177.965	1.51654	0.19088	5.60263e-08
PRDM8	104.356	1.52232	0.250768	1.15408e-05
CDH24	61.282	1.52882	0.266409	2.52574e-05
PLK3	53.6096	1.53021	0.296319	9.75808e-05
KCNG1	70.7965	1.53538	0.281494	4.4963e-05
HSPA1A	2546.21	1.54217	0.125538	8.51371e-16
CD274	108.33	1.56568	0.214494	2.30927e-07
SLC19A2	43.1398	1.56825	0.315612	0.000120351
BAG1	270.851	1.56866	0.174111	5.53757e-10
C2orf27A	66.0776	1.5739	0.289622	3.70956e-05
SPR	147.756	1.57459	0.195392	1.96871e-08
BYSL	648.306	1.57522	0.169982	1.92877e-10
ANKRD1	3823.77	1.57813	0.307078	8.17053e-05
PPP1R15A	918.195	1.57839	0.349533	0.000296663
TRMT61A	241.377	1.57848	0.200326	3.4059e-08
APOL6	227.095	1.58368	0.189156	4.54091e-09
ANKRD9	52.2211	1.58544	0.308037	7.82926e-05
GBX2	140.214	1.58632	0.217563	1.89015e-07
STX11	50.7558	1.58746	0.301013	5.44141e-05
ZNF697	37.7222	1.59137	0.37037	0.000449573
CCT6P1	40.53	1.60146	0.346629	0.000224484
STX1A	99.9556	1.60372	0.255955	4.44249e-06
WDR81	410.93	1.60479	0.163229	1.73441e-11
GEM	143.356	1.60917	0.191631	3.21137e-09
CD3EAP	422.672	1.6145	0.16144	4.5866e-12
NOP2	670.363	1.61779	0.165782	1.99335e-11
IFIT2	166.792	1.62732	0.192708	1.61349e-09
GPNMB	67.0845	1.62806	0.295519	2.63723e-05
ETV4	110.994	1.63203	0.246654	1.00785e-06
TNFRSF21	259.748	1.6365	0.180529	2.07277e-10
NFKBIE	51.7665	1.63711	0.297397	2.58067e-05
ITGA2	309.786	1.63916	0.214108	4.74278e-08
S1PR3	50.996	1.64003	0.296853	2.47278e-05
LRRTM2	38.0287	1.64263	0.3399	0.00012433
IRF7	105.19	1.64395	0.228944	1.61912e-07
RPL9	1212.38	1.64423	0.132511	2.95759e-17
HYAL3	28.3589	1.64814	0.428505	0.000929148
KRTAP2-3	182.034	1.65056	0.226203	1.15884e-07
CCDC103	34.858	1.65449	0.354216	0.000157842
IRAK2	23.9664	1.66381	0.434184	0.000913768
SNHG12	95.0359	1.67457	0.236447	1.78068e-07
CDKN1A	1325.5	1.68503	0.131822	0
PIGW	32.1456	1.69328	0.380342	0.000243144
RPSAP52	64.34	1.69753	0.31876	3.06612e-05
CSRNP1	191.362	1.70062	0.19213	2.23438e-10
PSPN	24.3256	1.70331	0.426752	0.00061174
ZNF468	412.971	1.7173	0.155008	1.02427e-14
CDC42EP4	72.0211	1.72322	0.253728	3.37563e-07
SDHAP1	52.8231	1.72462	0.301091	1.00753e-05
QRICH2	62.313	1.72564	0.292389	6.27799e-06
ELMO3	47.1627	1.75734	0.313848	1.21171e-05
SEC14L2	150.341	1.76056	0.210783	9.11937e-10
PKIA	278.616	1.76716	0.190995	2.46844e-11
MICALCL	123.762	1.77131	0.225886	5.1439e-09
LOC643733	30.2075	1.78036	0.391885	0.000150066
GDPD1	23.3002	1.79963	0.458046	0.000539712
KBTBD8	23.3458	1.80173	0.447557	0.000452475
EGR3	31.0202	1.83988	0.383213	6.99171e-05
SERTAD1	238.068	1.84745	0.199949	9.56901e-12
RGCC	18.6535	1.8613	0.498681	0.000742724
EPS8L1	27.3604	1.86544	0.440713	0.000248503
SPHK1	487.633	1.86617	0.147484	0
ITPRIP	45.3877	1.86711	0.326683	5.50199e-06
CASP4	1125.09	1.87376	0.160898	2.11165e-17
MFSD2A	42.1397	1.87681	0.340798	9.71502e-06
PINLYP	36.1284	1.87715	0.37163	3.20057e-05
FAM40B	91.0584	1.88205	0.252593	1.2986e-08
GCH1	29.7688	1.89176	0.405603	8.45807e-05
SMOX	278.955	1.89354	0.193957	3.92304e-13
FAM65A	32.3744	1.90412	0.39538	5.33483e-05
ETS2	440.646	1.90891	0.170394	1.84349e-16
C10orf2	411.77	1.91997	0.185131	1.50698e-14
IL11	270.29	1.92401	0.161185	0
SNCG	26.2184	1.9313	0.425341	0.000107484
KLHL21	234.668	1.9351	0.198478	2.91438e-13
DEPDC7	206.529	1.95242	0.180749	1.26455e-15
DND1	219.499	1.95269	0.181447	2.01576e-15
LPAR2	19.8835	1.97284	0.482737	0.000274646
EPHA2	809.967	1.99416	0.140368	0
TMEM11	114.879	1.99989	0.224976	1.16227e-11
PLCXD1	48.4877	2.01661	0.359209	4.50278e-06
HSPB9	15.7583	2.03311	0.574332	0.000844949
CLDN4	21.9848	2.03697	0.490894	0.000211473
ACSL5	16.0086	2.0395	0.555926	0.00062297
ISG20	33.6064	2.05165	0.400661	1.61818e-05
AMH	30.2842	2.05567	0.398766	1.4197e-05
CYP1A1	26.6621	2.05861	0.460852	9.6011e-05
EGR2	77.8539	2.06756	0.269472	1.11438e-09
SLC29A1	645.048	2.06965	0.168378	0
TLCD2	95.784	2.07267	0.256797	2.58712e-10
ZNF550	122.798	2.07435	0.277246	2.67579e-09
SNORA46	61.2804	2.08995	0.288932	7.95526e-09
ZGLP1	17.5167	2.09204	0.571532	0.000568012
NOV	79.0593	2.09865	0.261952	2.7826e-10
HKDC1	14.4759	2.10999	0.592553	0.000721495
TM4SF19	51.8793	2.11553	0.34745	4.68624e-07
PTX3	412.972	2.11788	0.146423	0
SLC35F2	29.4897	2.12342	0.424745	1.93697e-05
TSPAN10	52.6615	2.14752	0.324407	8.2156e-08
TMEM171	118.843	2.15454	0.259874	5.02443e-11
RILP	34.1395	2.16243	0.401278	5.42651e-06
AQP1	29.5688	2.1648	0.46875	4.87513e-05
PROCR	255.125	2.17074	0.221155	2.22799e-14
CEACAM19	74.9412	2.18219	0.262778	4.12182e-11
MT1X	1730.33	2.18549	0.163965	0
PLAT	753.742	2.19572	0.390146	1.82893e-06
SHC3	21.6559	2.20022	0.54152	0.000189999
DGAT2	45.6274	2.20125	0.354948	2.57659e-07
WHAMM	401.195	2.20445	0.182114	0
TNFAIP6	229.228	2.20566	0.199406	1.23046e-17
PGF	12.2563	2.20586	0.65036	0.000898573
ASS1	30.5364	2.2156	0.4217	6.9914e-06
RGS4	39.6201	2.21862	0.36573	3.7542e-07
FOSB	119.99	2.25058	0.212013	8.6883e-17
KCNJ2	22.6079	2.25179	0.477319	3.09872e-05
GDF15	35.1591	2.25509	0.457582	1.73403e-05
LOC100126784	70.0973	2.26017	0.308929	1.47235e-09
CCDC69	25.7314	2.26266	0.437705	8.00528e-06
MIR1307	36.3901	2.26517	0.388581	7.51757e-07
ERAP2	63.3014	2.29642	0.291856	1.24119e-10
PMAIP1	494.729	2.32211	0.145217	0
PDK4	24.2417	2.34538	0.484042	1.85354e-05
LIF	252.57	2.35461	0.203599	0
STARD8	82.101	2.35706	0.27039	1.21713e-12
TMEM158	312.915	2.36221	0.193641	0
SLC22A4	18.1046	2.36464	0.608596	0.000237984
RARRES3	202.214	2.36637	0.23152	4.5732e-16
ARHGAP22	184.193	2.38365	0.242563	3.76884e-15
PTRH2	15.3284	2.42264	0.600855	0.000147654
RPLP0P2	36.5918	2.42779	0.456732	3.57206e-06
B3GNT5	23.6111	2.45054	0.476273	6.04081e-06
HBEGF	583.735	2.46201	0.172735	0
LAMC2	22.6777	2.46512	0.584905	8.90721e-05
TNK1	17.7248	2.51037	0.560342	3.50488e-05
PNP	391.857	2.54447	0.16356	0
FUT8-AS1	28.0482	2.56199	0.485936	2.80453e-06
SERPINB2	48.8894	2.57657	0.357035	1.02607e-09
METTL12	23.8886	2.58343	0.481319	1.67755e-06
DUSP5	302.97	2.58344	0.188824	0
SOX9	260.7	2.60337	0.220904	0
LOC100379224	27.7878	2.62972	0.463803	4.81763e-07
TSPAN12	20.3653	2.6443	0.509174	3.10573e-06
SERPINA9	62.2917	2.65248	0.328083	1.0584e-11
TMEM156	48.7599	2.65316	0.346361	6.22118e-11
BCL2L11	68.5247	2.65572	0.292397	5.55819e-14
PRDM1	79.9899	2.67397	0.29381	3.55394e-14
ACRC	34.7221	2.67763	0.429548	5.93375e-08
CFP	11.8036	2.76039	0.706191	0.000136027
ANXA10	22.1746	2.76629	0.543346	4.2078e-06
LY6K	15.6162	2.77058	0.596702	1.63705e-05
ROBO4	19.754	2.80742	0.548646	2.95096e-06
P2RX5	13.1886	2.82068	0.719235	0.000128446
AMTN	8.19457	2.87571	0.877489	0.000645813
LOC646329	26.5844	2.89212	0.456942	2.33099e-08
WNK4	22.6602	2.8932	0.492162	1.38182e-07
CCDC17	7.59534	2.90683	0.926989	0.000878552
PTPRH	15.7667	2.90762	0.642516	2.00234e-05
PROX1	16.3966	2.90818	0.583348	4.74883e-06
MYCL1	26.3633	2.96205	0.467453	1.7627e-08
KSR2	12.3904	2.97907	0.701253	3.96535e-05
IL22RA1	9.46735	3.00583	0.832896	0.000252118
CCL26	11.5966	3.05116	0.725732	4.31386e-05
GNGT2	8.99915	3.0553	0.857611	0.000272699
LRRC8E	14.8822	3.08143	0.661588	1.05902e-05
TAS1R3	8.34976	3.08817	0.890433	0.000334762
C17orf107	17.4996	3.09299	0.614469	2.57088e-06
CEL	11.9619	3.09615	0.717595	3.03389e-05
LRRC37A3	22.6729	3.1164	0.514804	5.1604e-08
PODXL	643.025	3.16805	0.401661	3.43449e-12
RASD1	19.3499	3.16841	0.580246	4.07745e-07
IFI30	567.833	3.20553	0.19224	0
PSG1	27.4722	3.24707	0.491173	1.89574e-09
OSGIN1	90.0573	3.24878	0.302681	0
DUSP6	160.333	3.25417	0.240688	0
LYG1	22.3753	3.26406	0.529046	2.25204e-08
F2RL1	463.359	3.30943	0.199478	0
RAC2	12.0774	3.32193	0.761996	2.2969e-05
EVI2B	8.10601	3.3227	0.975348	0.000339515
IL23A	32.4554	3.34457	0.457108	5.50557e-11
RASL11B	16.8317	3.36928	0.634357	5.76958e-07
EPHB6	14.2669	3.46744	0.685948	1.45466e-06
AREG	13.2261	3.48428	0.716029	3.05397e-06
CST1	16.9832	3.53647	0.664954	4.30583e-07
GLDC	12.6954	3.54501	0.770397	7.68797e-06
IL1B	13.0194	3.6597	0.760867	3.36438e-06
KRTAP4-8	13.9132	3.73505	0.795146	5.14078e-06
RAET1E	10.2747	3.87883	0.892087	1.43711e-05
IL1A	6.35919	3.91559	1.18072	0.000327748
LOC201651	6.90918	3.96336	1.23423	0.000438104
PYGM	19.0075	4.02737	0.694235	3.99494e-08
DUSP4	147.317	4.06546	0.28761	0
TMEM40	12.4355	4.19024	0.893142	3.72747e-06
TMC6	13.6141	4.34628	0.853197	5.21539e-07
CD14	8.96763	4.46611	1.12625	3.4246e-05
LRRC4	23.322	4.64462	0.702318	2.98855e-10
TMEM184A	11.0717	4.8364	1.08298	5.80752e-06
CSF2	35.6943	4.85338	0.601081	4.20486e-14
FAM172BP	8.2156	5.19818	1.38436	5.6572e-05
TMCC3	18.5826	5.2415	0.906566	1.458e-08
HES2	23.4547	5.59474	0.885231	6.33086e-10
MMP1	17.9579	5.60036	1.06693	1.34256e-07
DEFB103A	15.556	6.27054	1.32848	9.12749e-07
CCRL2	8.16382	7.17138	2.66322	0.000976305
