## Supplementary material for "The long non-coding RNA *H19* drives the proliferation of diffuse intrinsic pontine glioma with H3K27 mutation": Supplementary Table 3 (1).xlsx

### Sheet: Hoja1
Gene Name	Gene Id	Mirna	MIMAT	Species	Cell Type	Tissue	Category	Location	Region	Method	Result	Validation Type	Experimental Condition	Variant Ids	Variant Positions
H19	ENSG00000130600|NR_131224.1|ENSMUSG00000000031	hsa-let-7a-5p	MIMAT0000062	hg38	HEK293	Kidney	Embryonic/Fetal	NA	NA	Luciferase Reporter Assay	POSITIVE	DIRECT	NA	NA	NA
H19	ENSG00000130600|NR_131224.1|ENSMUSG00000000031	hsa-let-7b-5p	MIMAT0000063	hg38	HEK293	Kidney	Embryonic/Fetal	NA	NA	Luciferase Reporter Assay	POSITIVE	DIRECT	NA	NA	NA
H19	ENSG00000130600|NR_131224.1|ENSMUSG00000000031	hsa-let-7e-5p	MIMAT0000066	hg38	HEK293	Kidney	Embryonic/Fetal	NA	NA	Luciferase Reporter Assay	POSITIVE	DIRECT	NA	NA	NA
H19	ENSG00000130600|NR_131224.1|ENSMUSG00000000031	hsa-let-7g-5p	MIMAT0000414	hg38	HEK293	Kidney	Embryonic/Fetal	NA	NA	Luciferase Reporter Assay	POSITIVE	DIRECT	NA	NA	NA
H19	ENSG00000130600|NR_131224.1|ENSMUSG00000000031	hsa-miR-106a-5p	MIMAT0000103	hg38	HELA	Cervix	Cancer/Malignant	NA	NA	Luciferase Reporter Assay	POSITIVE	DIRECT	NA	NA	NA
H19	ENSG00000130600|NR_131224.1|ENSMUSG00000000031	hsa-miR-130a-3p	MIMAT0000425	hg38	HEK293T	Kidney	Embryonic/Fetal	NA	NA	Luciferase Reporter Assay	POSITIVE	DIRECT	NA	NA	NA
H19	ENSG00000130600|NR_131224.1|ENSMUSG00000000031	hsa-miR-141-3p	MIMAT0000432	hg38	HEK293	Kidney	Embryonic/Fetal	NA	NA	Luciferase Reporter Assay	POSITIVE	DIRECT	NA	NA	NA
H19	ENSG00000130600|NR_131224.1|ENSMUSG00000000031	hsa-miR-148b-3p	MIMAT0000759	hg38	VSMC	Vascular	Normal/Primary	NA	NA	Luciferase Reporter Assay	POSITIVE	DIRECT	NA	NA	NA
H19	ENSG00000130600|NR_131224.1|ENSMUSG00000000031	hsa-miR-16-1-3p	MIMAT0004489	hg38	HEK293	Kidney	Embryonic/Fetal	NA	NA	Luciferase Reporter Assay	NEGATIVE	DIRECT	NA	NA	NA
H19	ENSG00000130600|NR_131224.1|ENSMUSG00000000031	hsa-miR-181d-5p	MIMAT0002821	hg38	U87	Brain	Cancer/Malignant	NA	NA	Luciferase Reporter Assay	POSITIVE	DIRECT	NA	NA	NA
H19	ENSG00000130600|NR_131224.1|ENSMUSG00000000031	hsa-miR-203a-3p	MIMAT0000264	hg38	A549	Lung	Cancer/Malignant	NA	NA	Luciferase Reporter Assay	POSITIVE	DIRECT	NA	NA	NA
H19	ENSG00000130600|NR_131224.1|ENSMUSG00000000031	hsa-miR-22-3p	MIMAT0000077	hg38	HEK293	Kidney	Embryonic/Fetal	NA	NA	Luciferase Reporter Assay	POSITIVE	DIRECT	NA	NA	NA
H19	ENSG00000130600|NR_131224.1|ENSMUSG00000000031	hsa-miR-675-5p	MIMAT0004284	hg38	HEK293	Kidney	Embryonic/Fetal	NA	NA	Luciferase Reporter Assay	POSITIVE	DIRECT	NA	NA	NA
