## Supplementary material for "The long non-coding RNA *H19* drives the proliferation of diffuse intrinsic pontine glioma with H3K27 mutation": Supplementary Table 4 (1).xlsx

### Sheet: Hoja1
GENE	NORMALITY	R	P value	FC
SULF2	NO	0.2843	<0.0001	-2.50685
OSMR	NO	0.2694	<0.0001	-1.54025
TSPAN18	YES	0.2177	0.0006	-1.34396
ITGA1	YES	0.206	0.0011	-1.74863
CEBPD	NO	0.1862	0.0033	-1.31599
THBS1	YES	0.1757	0.0056	-1.38037
COL3A1	NO	0.1712	0.007	-1.8941
STARD9	YES	0.1529	0.0162	-2.12614
